# Central Role for Glycolysis and Fatty Acids in LH-responsive Progesterone Synthesis

**DOI:** 10.1101/2024.02.14.580329

**Authors:** Emilia Przygrodzka, Fatema Binderwala, Robert Powers, Renee M. McFee, Andrea S. Cupp, Jennifer R. Wood, John S. Davis

## Abstract

Progesterone production by the corpus luteum is fundamental for establishing and maintaining pregnancy. The pituitary gonadotropin luteinizing hormone (LH) is recognized as the primary stimulus for luteal formation and progesterone synthesis, regardless of species. Previous studies demonstrated an elevation in abundance of genes related to glucose and lipid metabolism during the follicular to luteal transition. However, the metabolic phenotype of these highly steroidogenic cells has not been studied. Herein, we determined acute metabolic changes induced by LH in primary luteal cells and defined pathways required for progesterone synthesis. Untargeted metabolomics analysis revealed that LH induces rapid changes in vital metabolic pathways, including glycolysis, tricarboxylic acid (TCA) cycle, pentose phosphate pathway, *de novo* lipogenesis, and hydrolysis of phospholipids. LH stimulated glucose uptake, enhanced glycolysis, and flux of [U-^13^C_6_]-labeled glucose-derived carbons into metabolic branches associated with adenosine 5’-triphosphate (ATP) and NADH/NADPH production, synthesis of nucleotides, proteins, and lipids, glycosylation of proteins or lipids, and redox homeostasis. Selective use of small molecule inhibitors targeting the most significantly changed pathways, such as glycolysis, TCA cycle, and lipogenesis, uncovered cellular metabolic routes required for LH-stimulated steroidogenesis. Furthermore, LH via the protein kinase A (PKA) pathway triggered *post-*translational modification of acetyl-CoA carboxylase alpha (ACACA) and ATP citrate lyase (ACLY), enzymes involved in *de novo* synthesis of fatty acids. Inhibition of ACLY and fatty acid transport into mitochondria reduced LH-stimulated ATP, cAMP production, PKA activation, and progesterone synthesis. Taken together, these findings reveal novel hormone-sensitive metabolic pathways essential for maintaining LHCGR/PKA signaling and steroidogenesis in ovarian luteal cells.

**Significance:** The establishment and maintenance of pregnancy require a well-developed corpus luteum, an endocrine gland within the ovary that produces progesterone. Although there is increased awareness of intracellular signaling events initiating the massive production of progesterone during the reproductive cycle and pregnancy, there are critical gaps in our knowledge of the metabolic and lipidomic pathways required for initiating and maintaining luteal progesterone synthesis. Here, we describe rapid, hormonally triggered metabolic pathways, and define metabolic targets crucial for progesterone synthesis by ovarian steroidogenic cells. Understanding hormonal control of metabolic pathways may help elucidate approaches for improving ovarian function and successful reproduction or identifying metabolic targets for developing nonhormonal contraceptives.
