## Supplementary Table 2 for "Central Role for Glycolysis and Fatty Acids in LH-responsive Progesterone Synthesis"

### Sheet: Sheet1
	T2	T9	T16	T23	T30	T37	T24	T3	T10	T17	T31	T38	T4	T11	T18	T39	T25	T32	T19	T5	T26	T12	T33	T40
Peak	Glucose 1h	Glucose 1h	Glucose 1h	Glucose 1h	Glucose 1h	Glucose 1h	Glucose+LH 1h	Glucose+LH 1h	Glucose+LH 1h	Glucose+LH 1h	Glucose+LH 1h	Glucose+LH 1h	Glucose 4h	Glucose 4h	Glucose 4h	Glucose 4h	Glucose 4h	Glucose 4h	Glucose+LH 4h	Glucose+LH 4h	Glucose+LH 4h	Glucose+LH 4h	Glucose+LH 4h	Glucose+LH 4h
63	21.0196	21.0228	23.0075	23.9785	22.8292	20.5252	23.2839	22.6551	24.2633	19.6013	20.5584	20.7019	19.7147	18.7883	21.5946	20.6347	21.585	17.9306	21.6673	20.0566	22.0604	21.2932	20.7682	19.2019
64	11.7147	8.79719	12.5558	7.28161	7.234	1.62142	8.67711	8.69843	4.95294	4.36422	8.9779	0	22.0126	11.3982	13.2463	5.123	18.05	10.2021	16.646	17.802	23.8708	8.46949	7.90342	11.3001
65	8.55931	8.07643	10.7362	8.43528	9.22528	0.846436	7.13742	9.01264	7.49245	9.11803	10.3046	3.80179	19.9393	16.0723	14.6741	5.28629	16.8127	12.4365	15.5917	18.1351	23.1856	10.9519	12.8661	8.6744
66	1.92638	1.31996	2.92858	0.71107	0	3.82918	0	3.56661	1.86083	1.62332	0	0.229327	3.06347	2.53178	4.66208	1.52654	4.31357	0.0589549	1.28865	0.410986	1.45712	2.9792	2.59247	0
67	0	2.19371	0	1.68187	0	0.700384	0	3.34145	0	2.64396	0.802249	0	1.01486	0.84202	0	0	0.47466	1.95172	4.70512	2.31243	2.7472	2.1161	3.88336	2.31355
68	1.95635	1.0217	3.28173	1.00928	0	1.09548	2.65664	2.19116	0	1.72379	2.26593	0.195605	2.67511	2.50466	0	0.664532	2.13858	1.61271	5.72473	0.894842	3.04869	0	0	3.71166
69	0	2.06726	0	0	0.545992	0	0	0.92141	1.60309	4.34089	1.44335	0	0	0	0	2.23349	0.355021	0.725497	1.04242	0	2.05209	0	0	0
70	49.9227	32.722	47.3069	53.996	49.6585	14.4787	63.423	33.8369	34.8393	39.3238	48.4425	24.8523	34.7854	55.3509	28.4006	26.8066	43.2188	38.546	31.1374	28.8411	33.9516	21.7346	20.8415	22.5909
71	1.5368	0	1.49822	2.78181	1.1697	1.55556	0	0	0.437796	1.05326	1.70922	0	0.501902	0	2.62533	2.9667	0.00418608	0	0.971009	3.06886	1.43819	3.30028	0.921323	2.85211
72	2.12577	0.0565096	0.191625	0.787584	0.586064	2.51488	2.51498	0.792018	2.78407	0.899537	2.77725	4.58448	0	0	0.946139	1.03856	0.671455	0	2.64711	0	1.79724	0.714469	1.73214	2.50497
73	39.567	26.8292	41.9924	50.1171	42.804	14.6319	55.4744	34.3397	29.0618	38.2894	43.4483	20.4575	30.0062	49.028	26.8032	22.0967	39.021	35.9662	25.4399	27.7286	32.0189	21.5205	18.3071	19.6225
74	1.58682	4.18724	0	3.02512	0	2.33425	3.41634	10.0458	7.5641	4.97488	1.91351	0.48719	3.25537	2.37229	3.02361	2.29395	3.45548	0.743022	14.0005	14.5205	13.5816	15.34	9.60534	11.5747
75	4.71806	4.043	3.6014	3.69375	1.35089	3.98718	0	3.50491	6.55108	2.60175	2.64273	3.84269	1.61015	5.54321	4.01276	1.05235	3.2332	1.55327	3.71191	4.24419	4.85891	6.69816	3.8851	3.03477
76	0.732234	1.10087	0	0	0	0	1.82278	0.979164	0.364625	2.02582	5.36747	1.53313	0	2.15147	0.867559	0	1.00513	0	3.1458	0.990083	3.47137	2.36918	0	4.59664
77	0	1.38269	1.13958	0.85362	1.95935	0	0.776446	1.60746	0.461072	0.163854	0	0.501851	0	3.25021	0.827424	0	0.174339	2.34893	2.12897	0	0.665902	3.01822	4.14676	0
78	1.71943	2.91624	2.07964	1.59337	2.44622	3.72168	1.729	3.24234	1.6995	3.22492	2.38353	2.72185	2.16875	5.61356	2.1876	3.53644	2.40428	1.81805	2.56587	2.22366	5.67645	3.9013	4.11431	3.3769
79	0	2.04558	3.33413	2.46112	0	0	1.90911	2.83456	5.76611	3.15172	4.97761	2.26893	3.19294	0	1.30359	0	3.38029	0	8.70556	9.92246	7.21386	10.9057	6.85146	8.81588
80	0.0305475	1.12989	2.75781	1.31683	0	2.66878	0	0	0	0	2.26404	0.921622	3.56131	2.6781	0	2.48709	1.15665	0.700563	1.53155	3.18161	1.67129	4.19992	0	3.10507
81	1.80082	1.50895	0	3.06184	3.22017	0	2.79014	2.15433	1.2211	1.1794	0.88467	2.38996	4.28285	1.75715	3.38256	4.17155	2.8969	2.77337	0	4.50801	5.13412	3.2431	4.6339	3.58697
82	42.7795	25.2427	38.5488	47.2989	36.6218	10.769	52.9278	32.4067	28.7308	33.6547	41.1045	18.9706	27.7124	48.2883	24.552	20.1653	38.6823	33.1467	25.783	24.1693	27.6199	18.7627	16.8689	19.3982
83	15.8199	8.61914	17.9913	18.9334	14.041	7.12247	20.6658	11.7077	14.3039	15.4122	17.0914	8.79535	10.9149	18.1533	8.94864	7.30082	13.441	13.0107	9.68055	8.04424	12.0526	9.25427	7.47804	5.9482
84	2.39506	1.8959	0.182266	4.4396	2.90841	0.839479	3.45814	0	1.26765	3.2425	0.878347	2.74006	0.5068	2.04517	2.93206	1.91883	3.46517	2.73929	0	3.68303	3.98114	0.299136	3.0616	0.953167
85	2.25583	2.18291	0.844132	2.65472	3.21871	2.74052	3.69315	1.09844	4.18849	1.86615	2.29137	1.93188	3.16694	3.12568	1.66357	3.97275	1.43882	2.56076	6.64011	2.05154	5.23714	5.0676	5.14592	5.32015
86	0	1.88924	2.59724	2.5529	1.98476	0	3.86779	5.45796	3.81556	2.89949	3.8595	1.42651	4.71437	1.16953	0	2.84521	2.32643	1.48459	7.88031	10.9726	10.4888	9.58985	8.49154	12.0006
87	27.2822	16.8781	31.2844	33.5882	26.9339	11.3741	39.8344	22.3834	18.1598	22.9927	26.3705	13.6676	16.2175	34.2659	16.9584	13.1256	27.417	23.5919	17.543	14.9578	21.296	15.6112	11.3568	11.334
88	14.5182	10.5807	13.9704	11.2486	11.0218	10.9318	14.2345	15.4627	9.5305	12.0216	6.82384	4.23568	33.3486	19.0688	22.1101	22.0825	26.815	9.1625	25.4513	27.9923	35.1917	18.5329	14.3981	28.843
89	4.27883	3.28404	0	0.728625	1.85103	0	2.29564	0.981536	5.19668	0	0	3.1462	2.46749	2.847	4.21117	2.76992	4.67928	1.96085	3.33088	2.41698	0	3.29694	3.28124	3.10565
90	3.2415	3.61896	3.38922	2.67659	4.43222	2.50019	6.04717	4.61362	0	3.74248	2.91814	4.40655	4.02847	4.40806	4.56964	1.29597	4.54534	4.57036	3.19391	3.07495	5.67676	1.20304	1.97949	3.33394
91	18.3563	10.856	18.132	19.7137	17.211	3.47334	25.7204	15.4138	12.8956	16.591	18.6902	9.37914	11.0395	20.2823	12.9675	9.17861	15.3964	14.9417	12.4866	11.5091	14.2266	9.07119	7.80426	7.2687
92	1.35691	0	1.63964	4.80581	0.732034	0	2.85688	4.10876	2.98729	2.93226	3.37688	2.07552	2.49677	2.33117	4.38766	1.73375	2.8423	0	1.88676	1.8463	3.84005	2.88932	2.15313	2.40567
93	17.5412	11.8328	17.8233	19.1565	17.0074	7.7779	22.2461	14.6778	13.2895	17.901	19.5735	8.98651	15.6371	21.366	15.1594	9.68408	18.9765	14.2516	13.3702	12.8819	12.7551	11.1784	8.60795	9.62174
94	4.12606	3.26176	3.24616	3.76257	3.07714	0	2.77178	0	0.381989	2.72036	2.2507	2.18356	3.48754	2.20277	3.52708	0.869618	2.73985	2.84563	4.79652	3.03037	4.94691	1.42252	1.03887	2.80751
95	15.6879	12.1136	16.2102	20.8208	17.1186	4.55497	19.6979	15.0379	13.5067	13.8597	18.095	8.81391	13.2494	19.1987	8.0791	9.82631	16.0096	12.9942	12.1541	7.95189	12.1898	11.7173	6.42996	8.12414
96	14.6762	7.76682	12.9655	14.4562	11.1583	6.13334	17.9234	8.6673	12.448	11.3259	12.3521	6.96077	11.7365	16.0865	8.30532	7.99605	14.6468	11.4435	6.26421	7.37458	9.94366	10.0146	8.20892	6.95761
97	2.14272	3.26402	0	3.44913	2.24527	3.90363	4.45781	2.57029	1.02335	1.02819	2.56279	2.04998	3.41324	1.56411	2.51499	4.48766	5.04011	2.07031	5.77268	2.69354	3.52514	8.05496	3.3775	3.07337
98	2.34874	2.37415	0.93062	0	2.32674	1.37574	0	1.33062	0	0.983421	0	0	0.145426	2.47441	1.55974	2.89761	0	0.872345	2.44606	1.75054	1.55175	0	4.50293	0
99	1.55559	4.22898	3.19355	0.777285	0	2.49626	2.4577	4.56956	5.2967	4.76949	4.03827	0	5.9822	3.77179	3.98138	2.48301	0	1.51601	7.13251	10.0747	8.03062	7.70881	4.6161	6.64839
100	11.7682	10.7606	14	14.0186	12.684	5.68995	17.4549	11.4261	8.60881	9.2901	13.5999	7.65999	8.93964	12.4213	7.15784	7.03228	12.8132	12.0907	8.58847	7.89484	9.54036	6.3636	5.47879	6.43751
101	44.1656	27.2861	41.4114	44.2353	41.3365	15.4937	57.0143	32.517	27.4664	35.7169	40.0055	17.7111	29.3597	47.1162	23.7319	23.3186	38.4804	34.7377	24.9603	24.8602	29.6253	18.3605	15.4735	15.3284
102	55.2783	78.0147	40.5098	42.6658	34.4452	54.6427	34.631	57.4127	74.0927	52.9844	39.7633	48.0456	59.28	93.9785	43.2811	59.1224	41.6803	49.3426	75.3712	79.6914	81.5329	138.806	85.5382	94.0153
103	10.5672	14.2523	11.3559	9.69023	7.07331	12.2197	7.46377	13.0649	15.3223	8.80311	9.28455	9.32388	11.2438	20.6178	8.95971	13.3445	7.35553	10.6647	14.5253	17.5149	18.2282	29.3538	19.0372	17.8241
104	0.0838018	1.30354	0	0	1.88435	1.01042	1.58111	1.04423	0	1.22366	0	0	3.41391	0	1.99905	1.30015	1.51047	3.7253	0	2.9829	0	1.1411	0.867618	2.14499
105	1.55997	2.44476	2.83502	2.16643	1.97277	3.04188	0	2.79314	1.08948	3.57442	0	0.673943	4.80989	1.74023	3.4344	1.28445	4.63958	3.5681	2.85349	5.12067	5.68341	2.40537	1.49057	5.22527
106	16.0528	10.3649	13.4911	16.4849	12.1367	7.42447	13.8239	13.6152	10.1319	12.8643	14.8025	3.66814	32.0145	18.9843	21.0907	16.8872	26.2362	20.4378	22.9074	28.8189	33.9042	17.2897	17.4049	23.2181
107	12.6195	10.7204	13.455	12.5838	13.4119	7.45481	13.8612	14.1478	9.28754	10.8017	14.2362	6.91305	28.9206	22.2504	19.6887	17.0849	24.1902	20.8159	25.3214	23.82	33.1329	14.9546	16.5542	19.7392
108	3.90018	0.621166	2.61292	1.83986	0	1.41007	0	1.93041	3.87481	1.5541	2.64209	0.656735	0.607737	3.03623	0.516718	5.15515	0.562805	0.771607	1.05964	1.03582	0	0	1.6013	0.844119
109	0	0	3.17289	1.10975	0.731877	1.88438	2.04911	3.14922	2.00471	0	0	2.75047	3.02589	2.73646	2.51742	2.33619	0.551573	0.982618	4.05908	2.35637	2.93011	6.02543	1.66774	4.71842
110	2.9219	0	1.48347	1.22258	2.19689	2.52453	0.496228	0	1.95255	0	0.572916	0	1.56092	3.04477	3.19934	2.24529	0	1.89293	3.40217	1.59004	2.36514	5.75333	1.18126	4.16715
111	2.91457	5.83262	2.40254	2.45847	0	5.64722	0	0	0	3.06242	1.53157	3.88304	8.60824	5.36598	4.79328	4.83188	4.28803	2.80214	4.10478	3.95981	3.68186	5.34877	3.14586	2.95799
112	3.99112	4.50721	2.28996	4.85477	5.86078	1.45984	2.80179	4.04186	2.69	3.70052	4.91893	1.54304	7.68989	7.95158	2.93461	5.90753	4.47871	4.60006	7.42784	7.52202	10.7409	4.29413	6.00462	4.5449
113	0	0	0.42655	1.2137	0	1.88833	1.39566	3.61005	2.92549	0.372291	0.844353	0	1.69273	0.749714	0	0.603518	3.02521	1.74182	3.43448	2.57099	1.89222	3.32541	2.10399	0.883783
114	1.79568	3.34179	2.01872	1.68128	4.12394	0	2.15784	0	3.00495	0.474368	0	1.61597	2.99122	2.38382	4.82767	4.0759	2.72825	3.7195	3.10548	3.87205	3.21219	3.99149	4.86782	4.63731
115	2.51968	0	0	1.77463	4.71505	3.32539	2.2351	3.61203	1.09535	2.14515	1.99054	1.8675	2.77805	1.44202	2.69616	4.2553	3.11462	2.98542	3.08653	4.37513	2.87761	1.91125	1.8996	2.96593
116	4.32853	5.91717	4.44374	4.25888	7.49721	2.16336	4.2908	3.11808	3.22519	3.90069	3.88867	2.42741	6.39599	5.60403	4.70251	4.22083	3.55963	4.36585	2.97475	6.21726	2.39619	6.10396	4.54158	4.34563
117	5.2656	5.53569	2.89358	2.36444	2.2662	3.79816	2.93577	3.47747	4.99765	0.499348	3.54327	2.43217	5.03335	2.21962	2.76463	2.468	1.86372	3.57505	0	6.42908	2.08895	4.6778	3.3303	1.99644
118	1.13063	2.08494	1.52299	1.19766	0.932976	0.640484	0	0	1.57327	1.72422	0	1.35361	5.21807	2.54848	3.06537	1.86116	0.423978	1.47992	1.73693	2.16208	2.47784	3.50315	2.12503	3.10007
119	3.09019	3.64171	5.20378	3.71689	4.62119	2.28945	5.96393	4.53867	2.83162	3.9688	5.5914	3.97548	4.16724	3.23284	6.6118	2.29698	5.99985	2.51304	4.38424	5.96847	6.41732	2.07228	4.51771	2.44488
120	41.0947	32.6853	40.3103	47.9507	40.6334	17.8298	53.6729	36.7116	32.7835	40.4812	42.9127	25.1646	29.4387	49.1428	25.8942	23.8531	42.0113	33.8917	36.3215	36.0684	40.5553	34.2	25.2599	27.4361
121	34.5533	20.8438	34.0744	42.8298	33.8137	15.2642	44.511	25.5183	25.6329	30.5707	30.6843	18.9532	26.6678	38.5524	23.1246	18.3833	32.3768	27.5765	23.5866	21.5586	26.0063	18.235	15.3236	18.1538
122	24.8345	16.5855	23.32	27.7451	22.3951	8.79471	32.0568	17.5699	17.592	20.5614	24.8076	12.9767	17.9844	31.159	15.0794	14.671	25.1924	21.5756	19.6831	15.2273	19.5357	15.8108	13.5009	13.6717
123	39.8381	26.0624	38.9263	45.6689	38.441	14.3902	53.1517	28.9597	26.217	33.1522	39.272	18.1362	29.8687	45.9419	25.8661	22.2581	38.1994	33.0726	23.1334	25.6478	27.205	20.4773	17.6547	19.1551
124	3.88104	2.6118	3.70156	2.74778	2.36448	0.655431	3.85968	0	2.5004	1.35895	3.36018	0	0	3.30836	2.70972	3.92403	1.98298	2.36498	1.29185	2.48491	2.33523	1.02848	0	0.0914905
125	5.23703	3.161	2.93466	3.72221	1.69738	0	1.69624	0	2.14636	1.64452	3.05764	0	1.04398	2.7413	1.67332	0.6211	3.56245	0	4.47167	1.79149	1.41899	2.96914	3.40454	4.31094
126	2.33751	2.55152	5.4378	3.91215	3.22076	4.27198	4.98516	3.80155	4.61047	3.02903	2.23109	2.90564	2.78053	6.68959	3.29557	2.09598	2.60329	4.39739	3.07101	2.77505	1.37782	4.80865	2.44512	2.69697
127	8.5548	5.68899	8.12852	7.35048	6.27463	2.76412	5.6699	7.03745	6.00778	5.6212	4.82418	4.54341	5.63473	7.54217	8.40517	2.71686	5.95642	6.49754	5.00726	3.44572	7.99161	6.09504	5.91287	1.87141
128	0	0	1.794	4.94393	1.73786	4.13131	3.67487	3.57378	2.87186	3.09039	6.82381	0.815759	2.96582	2.43703	4.43521	2.37496	4.36453	6.25565	6.06691	5.76666	6.30274	2.74845	5.85762	4.2117
129	17.2939	25.0006	14.1509	16.7673	20.3165	15.2464	18.0054	20.0261	28.1077	21.5789	15.8294	17.4539	26.4997	35.715	27.8278	25.1082	30.7883	27.6125	37.9573	37.2678	30.5195	53.939	41.8167	39.7199
130	11.5935	11.3764	8.01171	8.5462	6.90947	8.46906	7.75195	12.2522	10.9034	6.37737	4.12749	10.0887	13.4122	15.7118	9.40408	11.883	8.23614	9.67576	7.70232	10.0943	9.12117	12.3672	8.03644	11.6785
131	8.34806	10.1021	7.29482	4.74232	8.17783	8.25693	10.7811	14.4258	16.2389	12.9445	6.4454	10.5455	23.2354	17.1063	16.8129	14.9156	19.1957	8.89483	32.8251	30.922	33.8006	25.8656	21.5803	27.6494
132	0.0594339	0.381229	2.84532	0	0	1.5284	0.247084	0	0.702496	0.307919	2.47838	3.46827	1.75568	0	2.49336	0	0.305627	0	3.5824	0	0	2.77601	2.71519	1.62107
133	4.74666	4.91744	3.38566	2.9917	3.11478	3.09259	2.69654	5.52885	4.89567	2.24158	2.39484	4.78237	2.45615	3.58647	2.72677	3.40047	3.88668	2.90688	1.45683	2.50972	2.96867	1.48758	2.23434	4.81448
134	16.1496	14.6999	12.8584	13.2693	13.0544	15.3116	12.2476	11.2078	12.5572	13.4604	15.0061	13.5911	13.5492	13.3121	15.5899	11.6905	14.723	13.5568	13.0588	13.749	13.8364	12.955	11.7452	11.053
135	10.9169	11.1985	5.08608	10.2051	5.60528	6.81411	12.6907	23.5677	17.0183	9.75794	10.1307	14.6563	16.2919	13.9292	6.28692	10.1968	13.5347	6.17988	17.0384	41.791	31.5269	30.9288	16.4058	26.925
136	0	0	0	2.2885	0	2.33223	1.3863	6.78857	4.31571	3.13429	2.65922	5.05315	2.72344	3.16992	1.14632	5.81076	4.22727	2.13462	2.408	10.4533	6.44401	8.1467	5.60882	6.93537
137	2.90891	1.40539	3.78872	4.64928	3.59909	2.91585	2.11558	0.870269	3.4558	4.17606	0.491831	2.59372	0	1.78433	4.58191	2.24944	3.16745	1.0622	0	0.825094	0.305065	1.84797	3.89693	3.89724
138	3.32237	0	1.75215	2.38915	2.84521	3.56266	1.40117	2.71451	3.38735	0.414315	0.69431	1.78046	0	0	1.47762	2.62172	3.81907	2.63636	1.15809	1.42225	3.77927	0.728187	3.00863	1.74099
139	1.71681	1.85337	0.933008	4.41428	2.74649	2.71177	1.28724	2.1916	1.00563	2.70261	3.52271	0	4.00162	3.83901	1.97848	3.2356	5.65164	1.99919	2.22717	3.42517	3.85433	1.43676	3.1057	2.39008
140	4.36609	1.19902	3.59012	0	3.3309	3.84201	2.10486	4.68954	4.53788	3.15794	2.6264	2.98321	2.86256	2.79194	1.09719	2.32155	2.6723	2.58624	2.35312	1.9318	2.40553	1.4304	3.90913	0.698343
141	12.5718	8.43477	11.0825	10.6477	13.1289	11.9828	9.89068	8.88499	9.78885	7.42948	9.47207	10.6783	9.88383	10.2761	10.0728	8.18808	8.88506	10.8383	10.9266	9.04409	9.38295	10.0018	9.05133	12.455
142	2.56451	0	3.50311	2.32017	3.12172	0	0	0	0	2.43709	1.54285	2.2297	3.19785	3.33913	1.50813	0.771876	2.79165	2.44258	1.71205	1.84423	1.50712	1.90714	4.13176	1.70887
143	2.10276	1.95612	1.1134	3.26873	2.82584	5.52929	1.34071	1.98215	3.641	3.69485	3.5305	1.68591	4.14624	4.75585	5.02776	2.25502	3.25359	1.05918	0	3.47148	3.50537	1.66169	1.6796	4.53426
144	5.60065	3.93817	3.8831	8.41675	5.24804	2.73243	4.85388	8.89349	5.45965	6.08908	6.44206	4.13897	8.1669	5.41641	6.53795	5.94062	12.0178	7.26697	7.71977	9.40795	16.8014	8.71106	11.2985	6.707
145	0	2.26557	4.2056	2.57151	2.5611	0	2.016	2.30659	1.0371	0	2.54763	1.82846	3.78138	2.63039	2.6009	2.54164	2.56272	0.547261	1.2485	3.19712	1.03801	0.966233	4.03422	3.56262
146	0	1.82323	1.80662	0	2.5202	1.66454	0	0.841023	2.95213	0.950227	0	2.251	0	0.973023	0.0470037	0.605097	0.321268	3.29217	1.08968	3.9365	2.1566	1.48245	1.67734	3.36912
147	4.86048	8.2393	3.74697	4.80711	3.87443	6.86056	5.8792	8.9106	9.34906	10.027	10.7637	8.78111	15.7562	11.5282	10.9286	9.76392	14.0513	12.6687	21.5328	19.1718	23.8734	14.5221	17.4501	15.6461
148	6.30675	7.69207	5.14368	8.4016	5.50768	5.80943	8.2594	13.7279	10.1382	10.3258	13.7713	9.22602	19.6509	16.123	15.5557	14.9549	15.8535	15.3205	27.2976	25.6809	28.168	21.2388	20.9294	23.2367
149	6.27811	6.11398	4.6316	6.72292	3.40141	5.24367	4.96419	7.28333	7.95041	9.70334	13.3686	8.10834	12.93	10.9991	13.2539	9.79629	13.4632	13.2644	20.9382	23.092	22.3298	17.7752	18.2827	16.0662
150	3.46825	3.91318	3.43615	2.13774	3.10516	3.97782	0.0472016	0.0981756	3.37741	0	0.473565	0.773072	3.92538	2.71191	0	4.62544	2.66656	1.00394	0.0042005	3.81635	0	1.18995	3.60074	0
151	22.9098	21.95	15.0088	27.2917	36.1706	19.4327	33.6926	27.8233	29.3448	26.5389	40.1202	25.3175	41.3988	41.2707	37.2426	42.0145	43.8313	45.673	46.9185	46.7121	38.3797	51.8826	52.0372	48.9381
152	0	1.193	1.27411	1.99078	1.75569	0.608942	1.4395	0	0.96019	2.8589	0	0	1.36644	0.385977	1.51901	0.828669	0	2.61397	0.797701	4.0635	0	0.99072	4.36897	1.96861
153	2.10698	0	0	2.34077	3.07118	2.85089	2.62591	0	2.55976	3.84433	3.35247	2.29797	0	1.53037	2.36595	2.75666	3.98898	0	2.46973	4.98429	1.82105	3.87308	3.84908	3.0602
154	0	0	0	0	2.95059	2.53538	0.567489	0.592864	0	0	0	0.120365	0.438737	0	3.2127	0	2.03283	1.70435	1.24764	2.21712	2.88079	4.19444	1.56914	0.0329118
155	2.08648	3.54979	1.96061	2.5065	2.40046	3.29408	1.73257	1.4208	2.26957	3.44755	4.21409	1.42634	2.60372	4.73352	2.28849	3.38302	2.45662	5.72297	4.42183	4.96237	2.90387	3.74857	4.38311	6.91278
156	0	1.61143	2.89427	0.143592	1.10418	2.82175	1.93043	0	3.65899	1.90064	3.70606	0.110398	1.86772	0.823271	0	2.25468	1.45337	0.290243	3.09967	1.0513	0.0497966	0.616698	0.431127	1.60981
157	0	1.13404	3.11696	0.195719	0	1.68268	0.764743	1.18987	1.17341	0.109615	4.52835	0.585997	2.98593	0	2.59217	2.85144	2.10351	1.18908	0	1.66308	2.69138	0	1.7181	0.850387
158	0	1.09637	4.01557	1.4953	0	0.252471	3.12462	1.56801	0	0.530029	3.92219	0.248063	2.52227	1.44803	0	0.423247	0.263505	1.39514	3.55478	0	0	1.86072	0	1.66644
159	6.23865	8.70048	5.79775	6.2834	8.11312	5.36461	8.55116	10.3135	9.14689	8.33914	9.82259	7.78631	12.1952	13.1701	9.67819	10.6909	12.8041	13.2519	14.6137	15.1269	13.1876	18.8883	15.7005	16.6803
160	6.38775	6.18103	6.137	4.65284	7.54659	6.51735	10.3701	5.508	10.9578	5.21721	6.38122	4.88716	7.45849	11.0572	11.7799	9.03442	10.0992	12.1663	12.9662	12.7859	9.03126	17.3967	13.3555	12.8945
161	4.59758	4.53488	5.20607	4.06365	4.2035	3.16421	6.91512	4.91087	6.01828	5.00636	9.79889	8.06464	6.68271	11.5723	3.63973	5.84247	7.02618	7.85764	7.53869	9.74142	12.2546	11.1926	6.39739	8.03858
162	0	4.46819	4.03073	3.6769	2.65627	4.23554	5.39417	4.97261	3.86873	4.42442	4.38849	4.11732	3.03471	2.38695	4.03361	2.13699	4.05011	3.1285	8.93701	7.32827	7.62913	8.39247	9.2889	6.46187
163	1.95892	1.83439	0	1.61395	1.66783	0	0.0445398	5.34164	3.10658	0.304772	3.37024	3.04227	0	2.96798	0	1.80511	0.413546	1.25646	0.651744	2.66884	5.58463	1.73206	1.46738	0
164	0.476738	2.90674	3.7719	0	1.51549	1.11252	1.89566	1.35389	1.22577	0.857451	1.86368	1.55247	2.03171	0	1.2119	3.46671	3.17932	2.15551	1.50422	1.72853	0.238992	5.21124	3.97795	1.62954
165	1.68279	0	2.42935	0.608964	0.57694	0	1.54911	4.81588	0	3.81731	1.21289	0	0.595121	1.5929	2.98577	1.798	1.619	0.259559	4.02349	1.87631	4.5959	0.777618	1.71158	0.891618
166	0	1.06903	0	1.87288	0	1.04905	1.96851	0.0159252	1.06812	2.00212	0	0	1.00089	0	0	1.11589	0	0.446663	0.590637	1.37031	1.1974	2.01539	0	1.75093
167	2.07769	8.94661	3.91658	4.56207	3.29658	4.52711	4.06614	3.96992	7.94517	2.26224	2.56596	5.40363	4.25776	7.73048	2.66502	2.29168	3.29602	6.52658	3.81466	7.65171	7.04183	11.907	6.86742	7.75599
168	2.27578	1.08777	2.06719	2.0024	1.52766	1.68483	1.24427	3.2338	1.56432	2.5121	0	2.74574	2.52838	3.2435	0	1.15198	2.03161	2.48873	3.67862	3.97045	1.18612	2.41686	1.98824	3.32527
169	94.3344	140.931	70.6022	74.4958	60.6135	101.391	63.1432	104.304	131.727	99.5153	73.6279	94.6874	107.305	170.817	76.1621	108.604	74.5	86.7219	136.113	139.642	151.361	253.437	159.953	172.978
170	1.07322	3.14281	2.72821	0.28568	0	0.623034	2.12673	0.952801	1.42021	1.35886	0	0.803431	3.0779	0	2.07178	0.121337	0	3.24134	0	1.05377	1.52423	3.80058	1.65694	1.0212
171	23.8518	18.7178	8.17628	15.1011	10.1685	14.7332	25.5702	45.1897	34.5161	18.4415	17.2509	26.8512	32.3412	23.144	10.5702	14.2142	24.9481	11.3496	28.3055	71.8889	57.5323	57.2134	28.8736	51.0039
172	43.77	48.204	48.419	48.8598	49.7825	44.9273	45.5538	48.5723	49.7931	45.0034	48.016	45.8371	43.8003	43.5932	45.5545	46.5002	48.864	45.7943	46.0704	45.3464	45.9536	48.1661	47.5515	48.7723
